# A rapid reversed-phase LC-MS method for polar metabolite profiling

**DOI:** 10.64898/2026.02.28.708719

**Authors:** Maxime De Neys, Jana K. Geuer, Sammy Pontrelli

## Abstract

Polar metabolites, including amino acids, nucleotides, phosphorylated metabolites, and central carbon intermediates, drive essential physiological processes but remain difficult to measure by high-throughput, reversed-phase LC-MS due to poor retention on conventional stationary phases. We developed a 3-minute reversed-phase LC-MS method and benchmarked T3-type C18 and pentafluorophenyl (PFP) chemistries for profiling 123 polar metabolites across acidic and mildly acidic conditions. The T3 phase operated under mildly acidic conditions provided the best overall performance, achieving the highest coverage, robust retention-time stability, and improved detection of phosphorylated metabolites. To strengthen compound annotation under ultra-short gradients, we combined the method with iterative data-dependent MS/MS, acquiring spectra for 86 of 123 metabolite mixture compounds without extending runtime. Retention times and peak shapes remained stable over 480 consecutive injections (mean CV of 1.7%) in *Escherichia coli* extract. Together, these results define a rapid, scalable workflow for profiling of polar and phosphorylated metabolites on standard instrumentation for high-throughput biological studies.
