## Supplemental Table 5 for "A rapid reversed-phase LC-MS method for polar metabolite profiling"

### Sheet: T3 pH5 negative mode
Compounds	RT (min)	CV (%)	FWHM (s)	Number of detections
(±)-3-Methyl-2-oxovaleric acid sodium salt	0.17568	4.59425	1.20664	480
(±)-Potassium citramalate monohydrate_[M-H]-	0.145668	6.25147	0.472446	331
2-Hydroxybutyric acid sodium salt	0.175011	1.63491	1.00171	480
2-Oxoadipic acid	0.145668	6.25147	0.472446	331
2,6-Diaminopimelic acid	0.156246	6.4473	1.8568	480
2′-Deoxyadenosine monohydrate	0.167944	5.32696	1.32005	480
2′-Deoxycytidine	0.163604	3.57246	1.23233	480
2′-Deoxyguanosine hydrate	0.163107	3.80109	1.67489	480
2′-Deoxyuridine	0.1558	6.07683	0.695289	480
3-Hydroxy-1-propanesulfonic acid sodium salt	0.162615	2.2097	0.528526	331
3-Hydroxyglutaric acid	0.156966	9.33421	0.936684	480
4-hydroxybenzoic acid	0.196084	3.67623	1.29683	480
4-Hydroxyphenylacetic acid	0.173759	4.60677	2.076	480
4-Methyl-2-oxovaleric acid	0.175706	4.56866	1.19525	480
6-Phosphogluconic acid trisodium salt	0.158222	4.60558	0.487442	261
Adenine	0.172987	1.37482	1.31556	480
Adenosine	0.163038	3.715	1.67806	480
Adenosine 3′,5′-cyclic monophosphate	0.161349	0.882072	0.858755	480
Adenosine 5′-diphosphate	0.163733	2.77362	0.832835	480
Adenosine 5′-monophosphate disodium salt	0.17249	1.0379	0.889642	480
Adenosine 5′-triphosphate disodium salt trihydrate	0.155129	2.76262	0.568622	436
Adipic acid	0.157635	7.98141	1.12261	480
Calcium D-gluconate monohydrate	0.140602	0.953924	0.538113	480
Coenzyme A trilithium salt	0.173392	3.08605	0.503654	164
Cytidine	0.157309	4.27511	1.30743	480
D-(−)-Fructose	0.141117	1.2536	0.517092	480
D-(−)-Ribose	0.17146	4.18697	1.04507	480
D-(+)-Galactose	0.141185	1.61105	0.517736	480
D-(+)-Galacturonic acid monohydrate	0.138012	1.94904	0.463065	480
D-(+)-Glucosamine hydrochloride	0.157489	5.40379	0.659	442
D-(+)-Glucose	0.141185	1.61105	0.517736	480
D-(+)-Maltose monohydrate	0.161563	2.3869	1.28171	480
D-(+)-Mannose	0.141117	1.2536	0.517092	480
D-(+)-Trehalose dihydrate	0.161563	2.3869	1.28171	480
D-(+)-Xylose	0.17146	4.18697	1.04507	480
D-Fructose 1,6-bisphosphate trisodium salt hydrate	0.135314	1.15738	0.58445	479
D-Fructose 6-phosphate dipotassium salt	0.139444	2.23228	0.727878	480
D-Glucuronic acid sodium salt monohydrate	0.138012	1.94904	0.463065	480
D-Mannitol	0.156288	2.97115	1.18055	480
D-Pantothenic acid hemicalcium salt	0.172755	1.04468	1.05957	480
D-Ribose 5-phosphate disodium salt dihydrate	0.150136	5.88437	0.521252	379
Dihydroxyacetone phosphate dilithium salt	0.135954	3.54161	0.479588	480
DL-2-Aminoadipic acid	0.161597	4.91717	0.770139	480
DL-2-Aminobutyric acid	0.141082	1.08019	0.583793	480
Fumaric acid	0.139856	0.914883	0.53087	480
Glucose-6-phosphate	0.139444	2.23228	0.727878	480
Glutaric acid	0.156331	8.10167	0.909379	480
Glutathione, Reduced, Free Acid	0.166769	0.880276	0.969286	480
Glycerol phosphate disodium salt hydrate	0.140371	2.4732	0.501103	467
Glycine	0.150958	1.43921	1.11694	479
Glycolic acid	0.163489	6.54295	2.34693	479
Glyoxylic acid monohydrate	0.140404	1.02733	0.532864	479
Guanine	0.173184	1.52497	0.889669	480
Guanosine	0.156486	4.12441	1.0825	480
Guanosine 3′,5′-cyclic Monophosphate, Sodium Salt	0.16658	2.58135	1.1756	480
Guanosine 5′-monophosphate disodium salt hydrate	0.161134	2.20535	0.986793	480
Hypoxanthine	0.171443	1.39528	0.940985	480
inosine	0.163616	4.26323	0.45979	479
L-(-)-Homoserine	0.150585	0.961656	1.01685	480
L-(−)-Glyceric acid hemicalcium salt monohydrate	0.142026	1.67285	0.798738	480
L-Alanine	0.152669	1.50774	0.895753	480
L-Arginine	0.17128	2.51916	2.16519	480
L-Ascorbic Acid	0.14831	6.60414	0.450471	476
L-Asparagine	0.147412	0.858971	0.784229	480
L-Aspartic acid potassium salt	0.140834	0.874455	0.552445	480
L-Citrulline	0.170208	3.23454	1.38255	480
L-Dihydroorotic acid	0.153287	3.07919	0.500578	45
L-Glutamic acid monosodium salt monohydrate	0.140936	0.854439	0.56495	480
L-Glutamine	0.148201	1.03075	1.10631	480
L-Histidine	0.148338	0.839394	0.490558	480
L-Isoleucine	0.17381	0.76445	0.925586	480
L-Leucine	0.17381	0.76445	0.925586	480
L-Lysine	0.150911	1.09239	1.06903	480
L-Methionine	0.173116	0.887565	0.933425	480
L-Ornithine monohydrochloride	0.174222	0.992262	1.01341	480
L-Phenylalanine	0.17375	0.762118	0.967885	480
L-Proline	0.16098	0.891923	0.723431	480
L-Pyroglutamic acid	0.163802	0.799461	0.879758	480
L-Serine	0.140919	1.35935	0.565179	480
L-Threonine	0.150585	0.961656	1.01685	480
L-Tryptophan	0.180483	0.849467	1.0634	480
L-Tyrosine	0.173424	0.954296	0.889858	480
L-Valine	0.164771	1.02183	0.949255	480
myo-Inositol	0.141117	1.2536	0.517092	480
N-Acetyl-D-glucosamine	0.174359	2.2676	1.18893	480
Nicotinic acid	0.174737	1.42606	0.970772	480
Nα-Acetyl-L-lysine	0.173116	0.9031	1.03302	480
Phospho(enol)pyruvic acid monopotassium salt	0.135362	0.917694	0.41693	480
Shikimic acid	0.167052	5.76648	1.02493	480
Sodium DL-lactate	0.158544	1.22963	0.955839	480
Sodium phenylpyruvate	0.170354	16.7867	0.693749	480
Sodium propionate	0.172771	1.12052	1.20585	479
Sodium pyruvate	0.153261	6.29396	1.38602	480
Succinic acid disodium salt	0.17273	1.01648	1.20196	480
Sucrose	0.161563	2.3869	1.28171	480
Thymidine	0.152884	8.348	0.740559	480
Thymine	0.173065	2.9072	0.649549	435
trans-4-Hydroxy-L-proline	0.164205	7.99516	1.09173	480
Uracil	0.171092	1.53082	1.03231	480
Xanthine	0.172121	1.70919	1.61899	480
α-D-Glucose 1-phosphate disodium salt hydrate	0.139444	2.23228	0.727878	480
α-Ketoglutaric acid	0.141502	2.42198	0.508036	461
β-Nicotinamide adenine dinucleotide sodium salt	0.172361	2.20833	1.03924	480
γ-Aminobutyric acid	0.141082	1.08019	0.583793	480
